# Dual C5aR1 and C5aR2 deficiency uncouples neutrophilic inflammation from antibacterial host defense

**DOI:** 10.64898/2026.11.19.767710

**Authors:** Sarah Walachowski, Archana Jayaraman, Vanessa Tansi, Markus Dudek, Neha Chaudhary, Shuang Xu, Federico Marini, Matthias Gunzer, Christoph Reinhardt, Markus Bosmann

## Abstract

*Streptococcus pneumoniae* is a major cause of bacterial pneumonia and mortality worldwide. While host defense critically depends on complement activation, how C5aR1 and C5aR2 orchestrate pulmonary antibacterial immunity remains unclear. We identified alveolar type II epithelial cells as a local source of C5 and confirmed increased susceptibility of C5-deficient mice to infection. Combined C5aR1/C5aR2 deficiency abolished C5a-induced lung inflammation but paradoxically exacerbated neutrophil accumulation during pneumococcal infection, exceeding that observed in either single-receptor deficiency. Despite their abundance, neutrophils exhibited impaired bacterial clearance, excessive extracellular trap formation, accompanied by aggravated lung injury and mortality. CITE-seq revealed profound neutrophil and macrophage dysregulation, identifying distinct neutrophil subclusters with defective antimicrobial programs, increased cell death and altered inflammatory signatures, consistent with functional exhaustion. Thus, C5aR1 and C5aR2 exert complementary, partially non-redundant functions that couple neutrophil recruitment to antimicrobial competence, prevent excessive inflammation, and preserve effective pulmonary host defense.
