## Supplemental Tables for "Dual C5aR1 and C5aR2 deficiency uncouples neutrophilic inflammation from antibacterial host defense"

### Sheet: 1_gRNAs sequences
Supplementary Table 1: Sequences of gRNAs.
Strain	Official Nomenclature	Genetic background	guide RNA (PAM) sequence (3'→ 5')	Target
C5aR1/2-/-	C57BL/6J-Del(7C5ar2-C5ar1)1Bosm)	C57BL6J	GGGGCTCTAAAAAAGAGTAGTGG	C5aR1 Exon 2
			GGACTATATTTCCAGGGCCCGAC	C5aR2 Exon 1-2
			GGGTCCAACGGCGAAGCCCTCCA	C5aR1 Exon 2
			GGACTTGTTGCCCATTACTGACT	C5aR2 Exon 1-2

### Sheet: 2_Genotyping primers sequence
Supplementary Table 2: Primer sequenes for genotyping.
Primer	Sequence	Strain	Genetic background	Source
C5aR1_P2-Fo	CCA GAA GAG GGA GTC AGA TCT CG	C5aR1/2-/-	C57BL6J	IDT
C5aR1_P1-Re	ACC GAG TAG ATG ATA AGG GCT GC	C5aR1/2-/-	C57BL6J	IDT
C5aR2_P2-Fo	CCA TAT CCA CCA GCC ACG AAA	C5aR1/2-/-	C57BL6J	IDT
C5aR2_P1-Re	GAG ATA CCC CAG AGC AAG GCC	C5aR1/2-/-	C57BL6J	IDT
C5aR1_WT-Fo	GGT CTC TCC CCA GCA TCA TA	C5aR1-/-	C57BL6J	IDT
C5aR1-Re	GGC AAC GTA GCC AAG AAA AA	C5aR1-/-	C57BL6J	IDT
C5aR1_KO-Fo	GCC AGA GGC CAC TTG TGT AG	C5aR1-/-	C57BL6J	IDT
C5L2lacZ_fo1.4	TCC CTA GGG ACA CGC TGC	C5aR2-/- (C5L2lacZ)	C57BL6J	IDT
C5L2lacZ_re1.3	CCA CCT CAT CAG AAG CAG G	C5aR2-/- (C5L2lacZ)	C57BL6J	IDT
C5L2lacZ_re1.4	CCT TCT CCC TTA AGT AGC CC	C5aR2-/- (C5L2lacZ)	C57BL6J	IDT
C5 LacZ_WT-Fo	CGG TTA ACT GGT TTG TGA TTC	C5lacZ	C57BL6N	IDT
C5 LacZ_WT-Re	AGA AAT CCG CCT GCC TCT AC	C5lacZ	C57BL6N	IDT
C5 LacZ_mut-Fo	CGG TCG CTA CCA TTA CCA GT	C5lacZ	C57BL6N	IDT
C5 LacZ_mut-Re	AGA CGT CAA CAG CCC ATA GC	C5lacZ	C57BL6N	IDT
GPR77-Fo	AGG TAT CCA TAT CCA CCA GCC ACG	Ly6GcreC5aR2fl/fl	C57BL6J	IDT
GPR77-Re	CTG GGG AAG GAA TTG GCT CCA GCC	Ly6GcreC5aR2fl/fl	C57BL6J	IDT
Ly6Gcre-Fo	GAG ACT CTG GCT ACT CAT CC	Ly6GcreC5aR2fl/fl	C57BL6J	IDT
Ly6Gcre-Re	CCT TCA GCA AGA GCT GGG GAC	Ly6GcreC5aR2fl/fl	C57BL6J	IDT
NNT1-Fo	CAA TTC TGC CAA CAA CTG GA	All	-	IDT
NNT1-Re	GGT CAC TCT GGG CAC TGT TT	All	-	IDT
NNT2-Fo	GTA GGG CCA ACT GTT TCT GC	All	-	IDT
NNT2-Re	TCC CCT CCC TTC CAT TTA GT	All	-	IDT

### Sheet: 3_Flow Cytometry Abs
Supplementary Table 3: Antibodies for flow cytometry.
Antibodies	Clone	Source	Identifier	Dilution
Fixable Viability Dye (FVD) eFluor™780	-	eBioscience™	#65-0865-14	1:1000
Fixable Viability Dye (FVD) Zombie UV™	-	BioLegend	#423107	1:2000
DAPI (NucBlue™ Fixed Cell Stain ReadyProbes™ reagent)	-	Thermofisher Scientific	#R37606	1:25
Propidium Iodide (PI)	-	BD Pharmingen™	#556463	1:300
TruStain FcX™ (anti-mouse CD16/32)	93	BioLegend	#101320, RRID:AB_1574975	1:50
TruStain FcX™ PLUS (anti-mouse CD16/32)	S17011E	BioLegend	#156604, RRID:AB_278313	1:100
Brilliant Violet™421 anti-mouse SiglecF (CD170)	E50-2440	BD Horizon™	#562681, RRID:AB_2722581	1:400
eFluor™450 anti-mouse I-A/I-E	M5/114.15.2	eBioscience™	#48-5321-82, RRID:AB_1272204	1:200
Pacific Blue™ anti-mouse CD11b	M1/70	BioLegend	#101224, RRID:AB_755986	1:100
Pacific Blue™ anti-mouse CD3Ɛ	145-2C11	BioLegend	#100334, RRID:AB_2028475	1:50
Brilliant Violet™510 anti-mouse CD11c	N418	BioLegend	#117353, RRID:AB_2686978	1:100
Brilliant Violet™510 anti-mouse Ly6C	HK1.4	BioLegend	#128033, RRID:AB_2562351	1:100
Brilliant Violet™510 anti-mouse CD24	M1/69	BioLegend	#101831, RRID:AB_2563894	1:200
Brilliant Violet™510 anti-mouse CD4	RM4-5	BioLegend	#100559, RRID:AB_2562608	1:100
Brilliant Violet™605 anti-mouse CD169 (Siglec1)	3D6.112	BioLegend	#142413, RRID:AB_2564030	1:200
Alexa Fluor®488 anti-mouse CD45	30-F11	BioLegend	#103122, RRID:AB_493531	1:200
Alexa Fluor®488 anti-mouse I-A/I-E (MHCII)	M5/114.15.2	BioLegend	#107616, RRID:AB_493523	1:200
Alexa Fluor®488 anti-mouse CD49b	DX5	BioLegend	#108913, RRID:AB_492879	1:200
Alexa Fluor®488 anti-mouse Podoplanin	8.1.1	BioLegend	#127406, RRIB:AB_2161930	1:200
FITC anti-mouse F4/80	BM8	BioLegend	#123108, RRID:AB_893502	1:100
FITC anti-mouse CD64 (FcƴRI)	X54-5/7.1	BioLegend	#139316, RRID:AB_2566556	1:50
PerCP anti-mouse CD11b	M1/70	BioLegend	#101230, RRID:AB_2129374	1:100
PerCP anti-mouse I-A/I-E (MHCII)	M5/114.15.2	BioLegend	#107624, RRID:AB_2191073	1:400
PerCP/Cyanine5.5 anti-mouse CD19	6D5	BioLegend	#115534, RRID:AB_2072925	1:200
PerCP/Cyanine5.5 anti-mouse SiglecH	551	BioLegend	#129614, RRID:AB_10643995	1:100
PerCP-eFluor710™ anti-mouse CD115	AFS98	eBioscience™	#46-1152-82, RRID:AB_10597741	1:400
PE anti-mouse F4/80	BM8	BioLegend	#123110, RRID:AB_893486	1:200
PE anti-mouse Ly6G	1A8	BioLegend	#127608, RRID:AB_1186099	1:400
PE anti-mouse Ly6C	HK1.4	BioLegend	#128008, RRID:AB_118613	1:600
PE anti-mouse NKp46 (CD335)	29A1.4	BioLegend	#137604, RRID:AB_2235755	1:100
PE anti-mouse CD11c	N418	BioLegend	#117308, RRID:AB_313777	1:100
PE anti-mouse CD88 (C5aR1)	20/70	BioLegend	#135806, RRID:AB_2243735	1:200
PE anti-mouse CD64 (FcƴRI)	X54-5/7.1	BioLegend	#139304, RRID:AB_10612740	1:25
PE anti-mouse Epcam (CD326)	G8.8	eBioscience™	#12-5791-83, RRID:AB_953615	1:100
PE anti-mouse IRF5	W16007B	BioLegend	#158604, RRID:AB_2876549	1:200
PE anti-mouse XCR1	ZET	BioLegend	#148204, RRID:AB_2563843	1:50
PE/Cyanine7 anti-mouse CD8a	53-6.7	BioLegend	#100722, RRID:AB_312761	1:400
PE/Cyanine7 anti-mouse Ly6G	1A8	BioLegend	#127618, RRID:AB_1877261	1:400
PE/Cyanine7 anti-mouse CD11c	N418	BioLegend	#117318, RRID:AB_493568	1:600
PE/Cyanine7 anti-mouse CD45	30-F11	eBioscience™	#25-0451-82, RRID:AB_2734986	1:200
PE/Cyanine7 Ki67	16A8	BioLegend	#652425, RRID:AB_2632693	1:100
APC anti-mouse CD49b	DX5	BioLegend	#108910, RRID:AB_313417	1:100
APC anti-mouse CD3	17A2	BioLegend	#100236, RRID:AB_2561456	1:200
APC anti-mouse CD19	6D5	BioLegend	#115512, RRID:AB_313647	1:100
APC anti-mouse CCR3 (CD193)	J073E5	BioLegend	#144512, RRID:AB_2565738	1:400
APC anti-mouse PD-L1 (CD274)	10F.9G2	BioLegend	#124312, RRID:AB_10612741	1:200
APC anti-mouse MARCO (Scara2)	579511	R&D systems	#FAB2956A, RRID:AB_2044694	1:300
APC anti-mouse Ly6G	1A8	BioLegend	#127614, RRID:AB_2227348	1:400
APC anti-mouse NK1.1 (CD161)	PK136	BioLegend	#108710, RRID:AB_313397	1:50
APC Streptavidin	-	BioLegend	#405207	1:200
APC annexinV	-	BD Pharmingen™	#BDB550474, RRID:AB_2868885	1:20
APC/Cyanine7 anti-mouse Ly6G	1A8	Biolegend	#127624, RRID:AB_10640819	1:200
Biotinylated anti-mouse Ym1/Chitinase3-like3 (Chil3)	Polyclonal Goat IgG	R&D systems	#BAF2446, RRID:AB_2260451	1:100
Biotinylated goat IgG isotype control	Polyclonal Goat IgG	R&D systems	#BAF108, RRID:AB_355828	1:100
Anti-mouse Bax (D3R2M)	Rabbit IgG	Cell Signaling	#14796, RRID:AB_2716251	1:200
Anti-mouse Cleaved Caspase3 (Asp175)	Rabbit IgG	Cell Signaling	#9661, RRID:AB_2341188	1:200
Anti-mouse Histone H3 (citrulline 17, 2, 8)	Rabbit IgG	Abcam	#ab5103, RRID:AB_304752	1:200
Alexa Fluor®488 anti-rabbit IgG	Goat polyclonal IgG	Abcam	#ab150077, RRID:AB_2630356	1:200
PE anti-rabbit IgG	Donkey polyclonal IgG [Poly4064]	Biolegend	#406421, RRID:AB_2563484	1:200
Rabbit IgG isotype control	Rabbit monoclonal IgG [EPR25A]	Abcam	#ab172730, RRID:AB_2687931	1:200

### Sheet: 4_qPCR primers sequence
Supplementary Table 4: Primer sequences for qPCR.
Primer	Sequence 5'-3'	Source
β-actin_fo	TGA CGT TGA CAT CCG TAA AGA CC	IDT
β-actin_re	CTC AGG AGG AGC AAT GAT CTT GA	IDT
C5aR1_fo	TAT AGT CCT GCC CTC GCT CAT	IDT
C5aR1_re	TCA CCA CTT TGA GCG TCT TGG	IDT
C5aR2_fo	CTG GGC CTC TTG CTG ACT GTG C	IDT
C5aR2_re	GCC CCA GGA AGC CAA AGA GGA	IDT

### Sheet: 5_TotalSeqA Abs
Supplementary Table 5: Total-Seq A antibodies.
DNA_ID	Clone	Description	Barcode
A0001	RM4-5	0001 anti-mouse CD4	AACAAGACCCTTGAG
A0002	53-6.7	0002 anti-mouse CD8a	TACCCGTAATAGCGT
A0003	RMT3-23	0003 anti-mouse CD366 (Tim-3)	ATTGGCACTCAGATG
A0004	RMP1-30	0004 anti-mouse CD279 (PD-1)	GAAAGTCAAAGCACT
A0012	2B8	0012 anti-mouse CD117 (c-kit)	TGCATGTCATCGGTG
A0013	HK1.4	0013 anti-mouse Ly-6C	AAGTCGTGAGGCATG
A0014	M1/70	0014 anti-mouse/human CD11b	TGAAGGCTCATTTGT
A0015	1A8	0015 anti-mouse Ly-6G	ACATTGACGCAACTA
A0070	GoH3	0070 anti-human/mouse CD49f	TTCCGAGGATGATCT
A0073	IM7	0073 anti-mouse/human CD44	TGGCTTCAGGTCCTA
A0074	YN1/1.7.4	0074 anti-mouse CD54	ATAACCGACACAGTG
A0075	30-H12	0075 anti-mouse CD90.2	CCGATCAGCCGTTTA
A0076	MC-480	0076 anti-mouse/human CD15 (SSEA-1)	GCTAGTTTGTGCTGC
A0077	TY/11.8	0077 anti-mouse CD73	ACACTTAACGTCTGG
A0078	R1-2	0078 anti-mouse CD49d	CGCTTGGACGCTTAA
A0079	OX-90	0079 anti-mouse CD200 (OX2)	TCAATTCCGGTAGTC
A0090	MOPC-21	0090 Mouse IgG1, κ isotype Ctrl	GCCGGACGACATTAA
A0091	MOPC-173	0091 Mouse IgG2a, κ isotype Ctrl	CTCCTACCTAAACTG
A0092	MPC-11	0092 Mouse IgG2b, κ isotype Ctrl	ATATGTATCACGCGA
A0093	6D5	0093 anti-mouse CD19	ATCAGCCATGTCAGT
A0095	RTK4530	0095 Rat IgG2b, κ Isotype Ctrl	GATTCTTGACGACCT
A0096	30-F11	0096 anti-mouse CD45	TGGCTATGGAGCAGA
A0097	PC61	0097 anti-mouse CD25	ACCATGAGACACAGT
A0098	A2F10	0098 anti-mouse CD135	GTAGCAAGATTCAAG
A0103	RA3-6B2	0103 anti-mouse/human CD45R/B220	CCTACACCTCATAAT
A0104	3C4 (MIC2/4)	0104 anti-mouse CD102	GATATTCAGTGCGAC
A0105	AFS98	0105 anti-mouse CD115 (CSF-1R)	TTCCGTTGTTGTGAG
A0106	N418	0106 anti-mouse CD11c	GTTATGGACGCTTGC
A0107	7000000000	0107 anti-mouse CD21/CD35 (CR2/CR1)	GGATAATTTCGATCC
A0108	B3B4	0108 anti-mouse CD23	TCTCTTGGAAGATGA
A0109	93	0109 anti-mouse CD16/32	TTCGATGCTGGAGCA
A0110	S11	0110 anti-mouse CD43	TTGGAGGGTTGTGCT
A0111	53-7.3	0111 anti-mouse CD5	CAGCTCAGTGTGTTG
A0112	MEL-14	0112 anti-mouse CD62L	TGGGCCTAAGTCATC
A0113	AA4.1	0113 anti-mouse CD93 (AA4.1, early B lineage)	GGTATTTCCTGTGGT
A0114	BM8	0114 anti-mouse F4/80	TTAACTTCAGCCCGT
A0115	MAR-1	0115 anti-mouse FcεRIα	AGTCACCTCGAAGCT
A0116	RB6-8C5	0116 anti-mouse Ly-6G/Ly-6C (Gr-1)	TAGTGTATGGACACG
A0117	M5/114.15.2	0117 anti-mouse I-A/I-E	GGTCACCAGTATGAT
A0118	PK136	0118 anti-mouse NK-1.1	GTAACATTACTCGTC
A0119	551	0119 anti-mouse Siglec H	CCGCACCTACATTAG
A0120	H57-597	0120 anti-mouse TCR β chain	TCCTATGGGACTCAG
A0121	GL3	0121 anti-mouse TCR γ/δ	AACCCAAATAGCTGA
A0122	TER-119	0122 anti-mouse TER-119/Erythroid Cells	GCGCGTTTGTGCTAT
A0130	D7	0130 anti-mouse Ly-6A/E (Sca-1)	TTCCTTTCCTACGCA
A0157	104	0157 anti-mouse CD45.2	CACCGTCATTCAACC
A0178	A20	0178 anti-mouse CD45.1	CCTATGGACTTGGAC
A0182	17A2	0182 anti-mouse CD3	GTATGTCCGCTCGAT
A0184	29A1.4	0184 anti-mouse CD335 (NKp46)	CCCTTTCACCTCGAA
A0190	MIH6	0190 anti-mouse CD274 (B7-H1, PD-L1)	TCGATTCCACCAACT
A0191	LG.3A10	0191 anti-mouse/rat/human CD27	CAAGGTATGTCACTG
A0192	SA275A11	0192 anti-mouse CD20	TCCACTCCCTGTATA
A0193	DTA-1	0193 anti-mouse CD357 (GITR)	GGCACTCTGTAACAT
A0194	17B5	0194 anti-mouse CD137	TCCCTGTATAGATGA
A0195	OX-86	0195 anti-mouse CD134 (OX-40)	CTCACCTACCTATGG
A0197	H1.2F3	0197 anti-mouse CD69	TTGTATTCCGCCATT
A0198	A7R34	0198 anti-mouse CD127 (IL-7Rα)	GTGTGAGGCACTCTT
A0200	GL-1	0200 anti-mouse CD86	CTGGATTTGTGTATC
A0201	20000000	0201 anti-mouse CD103	TTCATTAGCCCGCTG
A0203	TC15-12F12.2	0203 anti-mouse CD150 (SLAM)	CAACGCCTAGAAACC
A0204	37.51	0204 anti-mouse CD28	ATTAAGAGCGTGTTG
A0209	2.11	0209 anti-mouse TCR Vγ1.1/Cr4	TCGTTTAACCAGCCT
A0210	536	0210 anti-mouse TCR Vγ3	TCGTGGTCCCTTTCT
A0211	UC3-10A6	0211 anti-mouse TCR Vγ2	AAGCTGCACCGTAAT
A0212	M1/69	0212 anti-mouse CD24	TATATCTTTGCCGCA
A0214	FIB504	0214 anti-human/mouse integrin β7	TCCTTGGATGTACCG
A0225	29-2L17	0225 anti-mouse CD196 (CCR6)	CTCTCTGCATTCCTC
A0226	429 (MVCAM.A)	0226 anti-mouse CD106	CGTTCCTACCTACCT
A0227	5H4	0227 anti-mouse CD122 (IL-2Rβ)	GGTATGCGACACTTA
A0228	CXCR3-173	0228 anti-mouse CD183 (CXCR3)	GTTCACGCCGTGTTA
A0229	RMP-1	0229 anti-mouse/rat CD62P (P-selectin)	TGTGTGCCGTAGACT
A0230	YTS156.7.7	0230 anti-mouse CD8b (Ly-3)	TTCCCTCTATGGAGC
A0231	25-D1.16	0231 anti-mouse H-2Kb bound to SIINFEKL	CGTTTATGGGATGGG
A0232	MECA-367	0232 anti-mouse MAdCAM-1	TTGGGCGATTAAGAA
A0235	KJ16-133.18	0235 anti-mouse TCR Vβ8.1, 8.2	ACTATCCGTTGTGCT
A0236	RTK2071	0236 Rat IgG1, κ isotype Ctrl	ATCAGATGCCCTCAT
A0237	G0114F7	0237 Rat IgG1, λ Isotype Ctrl	GGGAGCGATTCAACT
A0238	RTK2758	0238 Rat IgG2a, κ Isotype Ctrl	AAGTCAGGTTCGTTT
A0240	RTK4174	0240 Rat IgG2c, κ Isotype Ctrl	TCCAGGCTAGTCATT
A0241	HTK888	0241 Armenian Hamster IgG Isotype Ctrl	CCTGTCATTAAGACT
A0250	2F1/KLRG1	0250 anti-mouse/human KLRG1 (MAFA)	GTAGTAGGCTAGACC
A0354	MR9-4	0354 anti-mouse TCR Vβ5.1, 5.2	CTCAACAGTATTCTG
A0376	HM-CCR5	0376 anti-mouse CD195 (CCR5)	ACCAGTTGTCATTAC
A0377	4B12	0377 anti-mouse CD197 (CCR7)	TTATTAACAGCCCAC
A0380	OX-7	0380 anti-rat CD90/mouse CD90.1	AGTATGGGATGCAAT
A0381	MECA-32	0381 anti-mouse Panendothelial Cell Antigen	CGTCCTAGTCATTGG
A0388	UC10-4B9	0388 anti-mouse CD152	AGTGTTTGTCCTGGT
A0415	S16007D	0415 anti-P2RY12	TTGCTTATTTCCGCA
A0416	ZAQ5	0416 anti-mouse CD300LG (Nepmucin)	CGGTCCGTATCATTT
A0417	S15049I	0417 anti-mouse CD163	GAGCAAGATTAAGAC
A0421	HMα2	0421 anti-mouse CD49b	CGCGTTAGTAGAGTC
A0422	P84	0422 anti-mouse CD172a (SIRPα)	GATTCCCTTGTAGCA
A0424	Sa14-2	0424 anti-mouse CD14	AACCAACAGTCACGT
A0426	SA203G11	0426 anti-mouse CD192 (CCR2)	AGTGCGATCTGCAAC
A0429	HM48-1	0429 anti-mouse CD48	AGAACCGCCGTAGTT
A0431	S17007L	0431 anti-mouse CD170 (Siglec-F)	TCAATCTCCGTCGCT
A0437	4C7	0437 anti-mouse/human CD207	CGATTTGTATTCCCT
A0439	RCR-16	0439 anti-mouse CD201 (EPCR)	TATGATCTGCCCTTG
A0440	3D6.112	0440 anti-mouse CD169/Siglec-1	ATTGACGACAGTCAT
A0441	RI7217	0441 anti-mouse CD71	ACCGACCAGTAGACA
A0442	HMN1-12	0442 anti-mouse Notch 1	TCCGGTCACTCAGTA
A0443	MWReg30	0443 anti-mouse CD41	ACTTGGATGGACACT
A0444	L276F12	0444 anti-mouse CXCR4	GTCGTGGTGTTGTTC
A0448	1F8C33	0448 anti-mouse CD204 (Scavenger R1)	AGCTAGACACGTTGT
A0449	G8.8	0449 anti-mouse CD326 (Ep-CAM)	ACCCGCGTTAGTATG
A0450	RMM-1	0450 anti-mouse IgM	AGCTACGCATTCAAT
A0552	3000000000000	0552 anti-mouse CD304 (Neuropilin-1)	CCAGCTCATTCAACG
A0554	89B3A5	0554 anti-mouse CD309 (VEGFR2, Flk-1)	AGTTGTCCTGTACGA
A0555	HM36	0555 anti-mouse CD36	TTTGCCGCTACGACA
A0556	7H11	0556 anti-mouse CD370 (CLEC9A, DNGR1)	AACTCAGTTGTGCCG
A0557	90	0557 anti-mouse CD38	CGTATCCGTCTCCTA
A0558	RIKO-3	0558 anti-mouse CD55 (DAF)	ATTGTTGTCAGACCA
A0559	NVG-2	0559 anti-mouse CD63	ATCCGACACGTATTA
A0560	FA-11	0560 anti-mouse CD68	CTTTCTTTCACGGGA
A0561	HM79-12	0561 anti-mouse CD79b (Igβ)	TAACTCAGTGCGAGT
A0562	Michel-19	0562 anti-mouse CD83	TCTCAGGCTTCCTAG
A0563	SA011F11	0563 anti-mouse CX3CR1	CACTCTCAGTCCTAT
A0564	10/FR2	0564 anti-mouse Folate Receptor β (FR-β)	CTCAGATGCCCTTTA
A0565	2B10C42	0565 anti-mouse MERTK (Mer)	AGTAGAGCAACTCGT
A0566	URA-1	0566 anti-mouse CD301b	CTTGCCTTGCGATTT
A0567	RMT4-54	0567 anti-mouse Tim-4	TGCTGGAGGGTATTC
A0568	ZET	0568 anti-mouse/rat XCR1	TCCATTACCCACGTT
A0570	HMβ1-1	0570 anti-mouse/rat CD29	ACGCATTCCTTGTGT
A0571	11-26c.2a	0571 anti-mouse IgD	TCATATCCGTTGTCC
A0573	APA5	0573 anti-mouse CD140a	GTCATTGCGGTCCTA
A0595	M17/4	0595 anti-mouse CD11a	AGAGTCTCCCTTTAG
A0596	1G8/ESAM	0596 anti-mouse ESAM	TATAGTTTCCGCCGT
A0807	OX-110	0807 anti-mouse CD200R (OX2R)	ATTCTTTCCCTCTGT
A0808	J073E5	0808 anti-mouse CCR3 (CD193)	TAGAACCGTATCCGT
A0809	Ba13	0809 anti-mouse CD200R3	ATCAACTTGGAGCAG
A0810	281-2	0810 anti-mouse CD138 (Syndecan-1)	GCGTTTGTATGTACT
A0811	927	0811 anti-mouse CD317 (BST2, PDCA-1)	TGTGGTAGCCCTTGT
A0812	MJ7/18	0812 anti-mouse CD105	TATCCCTGCCTTGCA
A0813	MZ3	0813 anti-mouse CD9	TAGCAGTCACTCCTA
A0824	1F11	0824 anti-mouse P2X7R	TGCTTCATTCATGTG
A0825	5D3/CLEC12A	0825 anti-mouse CD371 (CLEC12A)	GCGAGAAATCTGCAT
A0827	OX-97	0827 anti-mouse CD22	AGGTCCTCTCTGGAT
A0833	2G12	0833 anti-mouse CD194 (CCR4)	TTCATGTGTTTGTGC
A0834	Duha59	0834 anti-mouse CD39	GCGTATTTAACCCGT
A0835	CX5	0835 anti-mouse CD314 (NKG2D)	GAGGCTTATCATTTC
A0836	4C12	0836 anti-mouse DR3 (TNFRSF25)	GCTTGGGCAATTAAG
A0837	DIH9	0837 anti-mouse IL-33Rα (IL1RL1, ST2)	GCGATGGAGCATGTT
A0839	3D10	0839 anti-mouse Ly49H	CCAGTAGGCTTATTA
A0840	AT8	0840 anti-mouse Ly49G	CGTATCTGTCATTAG
A0841	400000	0841 anti-mouse Ly49D	TATATCCCTCAACGC
A0842	YE1/48.10.6	0842 anti-mouse Ly-49A	AATTCCGTCAGATGA
A0846	L138D7	0846 anti-mouse CD185 (CXCR5)	ACGTAGTCACCTAGT
A0847	7E.17G9	0847 anti-mouse CD278 (ICOS)	ACTGCCATATCCCTA
A0848	1G9	0848 anti-mouse TIGIT (Vstm3)	GAAAGTCGCCAACAG
A0849	16-10A1	0849 anti-mouse CD80	GACCCGGTGTCATTT
A0850	HMα1	0850 anti-mouse CD49a	CCATTCATTTGTGGC
A0851	1B1	0851 anti-mouse CD1d (CD1.1, Ly-38)	CAACTTGGCCGAATC
A0852	1000000	0852 anti-mouse CD226 (DNAM-1)	ACGCAGTATTTCCGA
A0854	CW-1.2	0854 anti-mouse CD199 (CCR9)	CCCTCTGGTATGGTT
A0857	HM34	0857 anti-mouse CD34	GATTCCTTTACGAGC
A0875	MTS510	0875 anti-mouse TLR4 (CD284)/MD2 Complex	GCAGTTGTCCGATTC
A0876	TX52	0876 anti-mouse CD300c/CD300d/MAIR-II	GTGATCTAAGATGCG
A0877	40000000000	0877 anti-mouse JAML	GTTATGGTTCGTGTT
A0879	4A9	0879 anti-mouse IL-21 Receptor	GATTCCGACAGTAGA
A0880	5F1	0880 anti-mouse GITR-L	GTATTCCGCACCTAT
A0881	6A6	0881 anti-mouse CD272 (BTLA)	TGACCCTATTGAGAA
A0882	6C1	0882 anti-mouse PIR-A/B	TGTAGAGTCAGACCT
A0883	H194-112	0883 anti-mouse CD26 (DPP-4)	ATGGCCTGTCATAAT
A0884	HMD1-3	0884 anti-mouse DLL1	AGACCTCCTTACGAT
A0885	HMHV-1B18	0885 anti-mouse CD270 (HVEM)	GATCCGTGTTGCCTA
A0887	HMJ1-29	0887 anti-mouse CD339 (Jagged 1)	TAGTATGCTGGAGCG
A0888	HMN4-14	0888 anti-mouse Notch 4	GTACTTAACGTCATC
A0889	SA191A10	0889 anti-mouse CAT-1 (SLC7A1)	AAGCTGCATTTCCTT
A0890	TKS-1	0890 anti-mouse 4-1BB Ligand (CD137L)	CAGTTCAGTACGCAG
A0891	YE1/19.1	0891 anti-mouse ENPP1 (PC1)	CATTAACCGCCCTTA
A0892	RM2-5	0892 anti-mouse CD2	TTGCCGTGTGTTTAA
A0893	TR75-89	0893 anti-mouse CD120b (TNF R Type II/p75)	GAAGCTGTATCCGAA
A0895	M3/38	0895 anti-mouse/human Mac-2 (Galectin-3)	GATGCAATTAGCCGG
A0903	3/23	0903 anti-mouse CD40	ATTTGTATGCTGGAG
A0904	390	0904 anti-mouse CD31	GCTGTAGTATCATGT
A0905	1D4B	0905 anti-mouse CD107a (LAMP-1)	AAATCTGTGCCGTAC
A0907	SA214G2	0907 anti-mouse CD198 (CCR8)	ATCTCCGTTGTGCGA
A0909	SA044G4	0909 anti-mouse CD182 (CXCR2)	TTTCCTTGTAGAGCG
A0910	2C9.G2 (HMβ3-1)	0910 anti-mouse/rat CD61	TTCTTTACCCGCCTG
A0914	TY25	0914 anti-mouse CD273 (B7-DC, PD-L2)	CACTCCTTGTAGTCA
A0916	I015F8	0916 anti-mouse CD124 (IL-4Rα)	GAACCGTAGTATAAC
A0917	SA367H8	0917 anti-mouse CD95 (Fas)	CACATCGTTTGTGTA
A0924	RM134L	0924 anti-mouse CD252 (OX40 Ligand)	TCTCAGAACAGCCCT
A0925	N2B2	0925 anti-mouse CD253 (TRAIL)	CCCTTTCCGATTCAA
A0926	SA051D1	0926 anti-mouse CD186 (CXCR6)	TGTCAGGTTGTATTC
A0927	16A11	0927 anti-mouse CD159a (NKG2AB6)	GTGTTTGTGTTCCTG
A0930	330-AJ	0930 anti-mouse Ly108	CGATTCTTTGCGAGT
A0937	TEK4	0937 anti-mouse CD202b (Tie-2)	TGTTTGTAAGTTCCC
A1006	7H1	1006 anti-mouse CD160	GCGTATGTCAGTACC
A1007	H1.1	1007 anti-mouse CD85k (gp49 Receptor)	ATGTCAACTCTGGGA
A1008	RMV-7	1008 anti-mouse CD51	GGAGTCAGGGTATTA
A1009	18d3	1009 anti-mouse CD94	CACAGTTGTCCGTGT
A1010	NLDC-145	1010 anti-mouse CD205 (DEC-205)	CATATTGGCCGTAGT
A1011	TX56	1011 anti-mouse CD155 (PVR)	TAGCTTGGGATTAAG
A1012	MFL3	1012 anti-mouse CD178 (FasL)	GTCACGTAGTATCTT
A1013	3B3	1013 anti-mouse CD365 (Tim-1)	ATGGGATTAACCGTC
A1016	BP-3	1016 anti-mouse CD157 (BST-1)	AGAGCAATTTCAGGG
A1019	6B4C88	1019 anti-mouse CD215 (IL-15Rα)	TGTACGCATGTATGG
Spike-in antibody
A1042	20/70	1042 anti-mouse CD88 (C5aR1)	GCAGTCCTACATTGA
